# Beyond kin killing: *Dickeya*-derived phage-tail-like bacteriocin P2D1 targets phylogenetically distant *Pseudomonas* spp

**DOI:** 10.1101/2025.10.07.680878

**Authors:** Marcin Borowicz, Jan Styn, Kacper Tomasik, Łukasz Rąbalski, Magdalena Narajczyk, Erwan Gueguen, Sylwia Jafra, Julie Baltenneck, Dorota M. Krzyżanowska, Robert Czajkowski

**Author notes:** These authors contributed equally to this work (Jan Styn, Kacper Tomasik).

## Abstract

Tailocins, phage-tail-derived bacteriocins, are increasingly recognized as potent mediators of microbial antagonism, yet their ecological scope beyond kin-targeting remains poorly understood. Here, we investigated whether P2D1, a tailocin produced by the plant pathogen *Dickeya dadantii* 3937, can act against environmental bacteria phylogenetically distant from *Dickeya* spp. Screening 480 soil and rhizosphere isolates from three distinct plant-associated habitats in Poland, we identified nine *Pseudomonas* spp. strains susceptible to tailocin P2D1. Whole-genome sequencing and phenotype profiling revealed that these isolates spanned multiple clades, including taxa related to *P. germanica*, *P. tensinigenes*, and *P. parakoreensis*. The *D. dadantii* mutant lacking genes encoding tailocin sheath and tube proteins lost antagonistic activity against *Pseudomonas* isolates, confirming that tailocins alone mediate the observed killing. Plant tissue assays revealed that six of the P2D1-susceptible strains were non-pathogenic and could mitigate *D. dadantii*–induced soft rot on potato. In contrast, three isolates related to *P. tensinigenes* were able to cause rot on their own under permissive conditions. Together, these findings demonstrate that P2D1 tailocin extends its activity to ecologically co-occurring but taxonomically distant *Pseudomonas*, suggesting that conserved receptors underline cross-genus targeting. More broadly, our results add to the limited evidence for tailocin activity beyond kin killing and therefore challenge the prevailing paradigm of kin-restricted tailocin specificity. They further suggest that tailocins may influence microbial community assembly across taxonomic boundaries, while their *in vivo* roles remain understudied.
