## SupplementaryDataset3 for "Beyond kin killing: *Dickeya*-derived phage-tail-like bacteriocin P2D1 targets phylogenetically distant *Pseudomonas* spp"

### Sheet: BIOLOG GEN III PLATES
	MC6	MD6	ME6	MB7	Tul1A2	Tul2A7	G3-3	G3-19	G3-39	D. dadantii 3937
negative control	0	0	0	0	0	0	0	0	0	0
dextrin	0	0	0	0	0	0	0	0	0	0
D-maltose	0	0	0	0	0	0	0	0	0	0
D-trehalose	1	1	1	1	1	1	0	0	0	0
D-cellobiose	0	0	0	0	0	0	0	0	0	1
Gentiobiose	0	0	0	0	0	0	0	0	0	0
Sucrose	1	1	1	1	1	1	0	0	0	1
D-turanose	0	0	0	0	0	0	0	0	0	0
stachyose	0	0	0	0	0	0	0	0	0	0
positive control	1	1	1	1	1	1	1	1	1	1
pH 6	1	1	1	1	1	1	1	1	1	1
pH 5	1	1	1	1	1	1	1	1	1	1
D-raffinose	0	0	0	0	0	0	0	0	0	1
α-D-lactose	0	0	0	0	0	0	0	0	0	0
D-melibiose	0	0	0	0	0	0	0	0	0	1
β-methyl-D-glucoside	0	0	0	0	0	0	0	0	0	1
D-salicin	0	0	0	0	0	0	0	0	0	1
N-acetyl-D-glucosamine	1	1	1	1	1	1	1	1	1	1
N-acetyl-β-D-mannosamine	0	0	0	0	0	0	0	0	0	0
N-Acetyl-DGalactosamine	0	0	0	0	0	0	0	0	0	0
N-Acetyl-Neuraminic Acid	0	0	0	0	0	0	0	0	0	0
1% NaCl	1	1	1	1	1	1	1	1	1	1
4% NaCl	1	1	1	1	1	1	1	1	1	1
8% NaCl	0	0	0	0	0	0	0	0	0	1
-D-Glucose	1	1	1	1	1	1	1	1	1	1
D-Mannose	1	1	1	1	1	1	1	1	1	1
D-Fructose	1	1	1	1	1	1	1	1	1	1
D-Galactose	1	1	1	1	1	1	1	1	1	1
3-Methyl Glucose	0	0	0	0	0	0	0	0	0	0
D-Fucose	1	1	1	1	1	1	1	1	1	0
L-Fucose	0	0	0	0	0	0	0	0	0	0
L-Rhamnose	0	0	0	0	0	0	0	0	0	0
Inosine	1	1	1	1	1	1	1	1	1	0
1% Sodium Lactate	1	1	1	1	1	1	1	1	1	1
Fusidic Acid	1	0	0	0	1	1	1	1	1	1
D-Serine	1	1	1	1	1	1	1	1	1	0
D-Sorbitol	0	0	0	0	0	0	0	0	0	0
D-Mannitol	1	1	1	1	1	1	1	1	1	1
D-Arabitol	1	1	1	1	1	1	1	1	1	0
myo-Inositol	0	0	0	0	0	0	0	0	0	1
Glycerol	1	1	1	1	1	1	1	1	1	1
D-Glucose6-PO4	0	0	0	0	0	0	0	0	0	1
D-Fructose6-PO4	0	0	0	0	0	0	0	0	0	1
D-Aspartic Acid	0	0	0	0	0	0	0	0	0	1
D-Serine	0	0	0	0	0	0	0	0	0	0
Troleandomycin	1	1	1	1	1	1	1	1	1	0
Rifamycin SV	1	1	1	1	1	1	1	1	1	1
Minocycline	1	0	0	0	1	1	1	1	1	0
Gelatin	0	0	0	0	0	0	0	0	0	0
Glycyl-L-Proline	0	0	0	0	0	0	0	0	0	0
L-Alanine	1	1	1	1	1	1	1	1	1	0
L-Arginine	1	1	1	1	1	1	1	1	1	0
L-Aspartic Acid	1	1	1	1	1	1	1	1	1	1
L-Glutamic Acid	1	1	1	1	1	1	1	1	1	1
L-Histidine	0	1	1	0	0	0	1	0	0	0
L-Pyroglutamic Acid	1	1	1	1	1	1	1	1	1	0
L-Serine	1	1	1	1	1	1	1	1	1	1
Lincomycin	1	1	1	1	1	1	1	1	1	1
Guanidine HCl	1	1	1	1	1	1	1	1	1	1
Niaproof 4	1	1	1	1	1	1	1	1	1	1
Pectin	0	1	1	1	1	1	0	0	0	1
D-Galacturonic Acid	0	0	0	0	0	0	0	1	0	1
L-Galactonic Acid Lactone	0	1	0	0	0	0	1	1	1	1
D-Gluconic Acid	1	1	1	1	1	1	1	1	1	1
D-Glucuronic Acid	0	0	0	0	0	0	0	1	0	0
Glucuronamide	1	1	1	1	1	1	1	1	1	0
Mucic Acid	1	1	1	1	1	1	1	1	1	1
Quinic Acid	1	1	1	1	1	1	1	1	1	0
D-Saccharic Acid	1	1	1	1	1	1	1	1	1	1
Vancomycin	1	1	1	1	1	1	1	1	1	1
Tetrazolium Violet	1	1	1	1	1	1	1	1	1	1
Tetrazolium Blue	1	1	1	1	1	1	1	1	1	1
p-Hydroxyphenylacetic Acid	0	0	0	0	0	0	0	0	0	0
Methyl Pyruvate	1	1	1	1	0	1	1	1	1	1
D-Lactic Acid Methyl Ester	0	0	0	0	0	0	0	0	0	0
L-Lactic Acid	1	1	1	1	1	1	1	1	1	1
Citric Acid	1	1	1	1	1	1	1	1	1	1
α-Keto-Glutaric Acid	1	1	1	1	1	1	1	1	1	0
D-Malic Acid	0	0	0	0	0	0	0	0	0	1
L-Malic Acid	1	1	1	1	1	1	1	1	1	1
Bromo-Succinic Acid	1	1	1	1	1	1	1	1	1	1
Nalidixic Acid	1	1	1	0	1	1	1	0	1	0
Lithium Chloride	0	0	1	0	0	1	1	1	1	1
Potassium Tellurite	1	1	1	1	1	1	1	1	1	0
Tween 40	1	1	1	1	1	1	1	1	1	0
γ-Amino-Butryric	1	1	1	1	1	1	1	1	1	0
γ-Hydroxybutyric Acid	0	0	0	0	0	0	0	0	0	0
β-Hydroxy-D,LButyric	1	1	1	1	1	1	1	1	1	0
-Keto-Butyric Acid	0	0	0	0	0	0	0	0	0	0
Acetoacetic Acid	0	0	0	0	0	0	0	0	0	0
Propionic Acid	1	1	1	1	1	1	1	1	1	0
Acetic Acid	1	1	1	1	1	1	1	1	1	1
Formic Acid	1	0	0	0	1	1	1	1	1	1
Aztreonam	1	1	1	1	1	1	1	1	1	0
Sodium Butyrate	0	0	0	0	0	0	0	0	0	1
Sodium Bromate	0	0	0	0	1	1	1	1	1	0

### Sheet: BIOLOG ECO PLATES
	MC6	MD6	ME6	MB7	Tul1A2	Tul2A7	G3-3	G3-19	G3-39	D. dadantii 3937
Water	0	0	0	0	0	0	0	0	0	0
β-Methyl-D-Glucoside	1	1	1	1	1	1	1	1	1	1
D-Galactonic Acid γ-Lactone	1	1	1	1	1	1	1	1	1	0
L-Arginine	1	1	1	1	1	1	1	1	1	0
Pyruvic Acid Methyl Ester	1	1	1	1	1	1	1	1	1	1
D-Xylose	1	1	1	1	1	1	0	0	0	0
D-Galacturonic Acid	0	0	0	0	0	0	1	1	1	1
L-Asparagine	1	1	1	1	1	1	1	1	1	1
Tween 40	1	1	1	1	1	1	1	1	1	0
i-Erythritol	0	0	0	0	0	0	0	0	0	0
2-Hydroxy Benzoic Acid	0	0	0	0	0	0	0	0	0	0
L-Phenylalanine	1	1	1	1	1	1	1	1	1	0
Tween 80	1	1	1	1	1	1	1	1	1	0
D-Mannitol	1	1	1	1	1	1	1	1	1	1
4-Hydroxy Benzoic Acid	1	1	1	1	1	1	1	1	1	0
L-Serine	1	1	1	1	1	1	1	1	1	0
α-Cyclodextrin	1	1	1	1	0	0	1	1	1	0
N-Acetyl-D-Glucosamine	1	1	1	1	1	1	1	1	1	1
γ-Hydroxybutyric Acid	1	1	1	1	1	1	1	1	1	0
L-Threonine	0	0	1	1	1	0	1	1	1	0
Glycogen	1	1	1	1	1	1	1	1	1	0
D-Glucosaminic Acid	1	1	1	1	1	1	1	1	1	0
Itaconic Acid	0	0	0	0	0	0	0	0	0	0
Glycyl-L-Glutamic Acid	0	0	0	0	0	0	1	1	1	0
D-Cellobiose	1	1	1	1	1	1	1	1	1	1
Glucose-1-Phosphate	1	1	1	1	1	1	1	1	1	1
α-Ketobutyric Acid	0	0	0	0	0	0	0	0	0	0
Phenylethyl-amine	1	1	1	1	1	1	1	1	1	0
α-D-Lactose	0	0	0	0	0	0	0	0	0	0
D,L-α-Glycerol Phosphate	0	1	1	1	0	0	1	0	1	1
D-Malic Acid	0	0	0	0	0	0	1	0	1	1
Putrescine	1	1	1	1	1	1	1	1	1	0
